# Loss of m^1^acp^3^Ψ ribosomal RNA modification is a major feature of cancer

**DOI:** 10.1101/840132

**Authors:** Artem Babaian, Katharina Rothe, Dylan Girodat, Igor Minia, Sara Djondovic, Miha Milek, Sandra E. Spencer Miko, Hans-Joachim Wieden, Markus Landthaler, Gregg Morin, Dixie L. Mager

## Abstract

The ribosome is an RNA-protein complex essential for translation in all domains of life. The structural and catalytic core of the ribosome is its ribosomal RNA (rRNA). While mutations in ribosomal protein (RP) genes are known drivers of oncogenesis, oncogenic rRNA variants have remained elusive. We discovered a cancer-specific single nucleotide variation in 18S rRNA at nucleotide 1248.U in up to 45.9% of colorectal carcinoma (CRC) patients and present across >22 cancer types. This is the site of a unique hyper-modified base, 1-methyl-3-α-amino-α-carboxyl-propyl pseudouridine (m^1^acp^3^Ψ), a >1 billion years conserved RNA modification at the ribosome’s peptidyl decoding-site. A sub-set of CRC tumors we term ‘hypo-m^1^acp^3^Ψ’, show sub-stoichiometric m^1^acp^3^Ψ-modification unlike normal control tissues. A m^1^acp^3^Ψ knockout model and hypo-m^1^acp^3^Ψ patient tumors share a translational signature, characterized by highly abundant ribosomal proteins. Thus, m^1^acp^3^Ψ-deficient rRNA forms an uncharacterized class of ‘onco-ribosome’ which may serve as a chemotherapeutic target for treating cancer patients.
