## Supplementary material for "Loss of m^1^acp^3^Ψ ribosomal RNA modification is a major feature of cancer": Table S2

### Sheet: supplementary table 2
Supplementary Table 1: Primer and guide RNA sequences
Name	Sequence	Application	Manufacturer	Notes
Hs.Cas9.TSR3.1.AA (g1)	AGGCTGGACGAGACACCGTTTGG	CRISPR-Cas9	IDT	KO clones generated with this gRNA
Hs.Cas9.TSR3.1.AB (g2)	AGTTGGGCCACTGCGACCCCCGG	CRISPR-Cas9	IDT	no KO clones isolated
Hs.Cas9.TSR3.1.AE (g3)	CGGAAGTTTAAATGGGGCAAGGG	CRISPR-Cas9	IDT	Het clone generated with this gRNA
Alt-R CRISPR-CAS9 Negative Control #1 (IDT)	N/A	CRISPR-Cas9	IDT
macp_F1	GTTCGAAGACGATCAGATACCG	macp RT-PCR assay	IDT
macp_R1	TCGTTCGTTATCGGAATTAACCAG	macp RT-PCR assay	IDT
PE_1248_FAM	(FAM)CTATCAATCTGTCAATCCTG	Primer Extension	IDT	5' 6-FAM label
PE_1248_BLOCK	+GCCACTCCTGGTGGTGCCCT	Primer Extension	Qiagen	"+": Locking nucleic acid modification
Marker_27nt	AUGUACACGGAGUCGAGCUCAACCCGC	Riboseq
Marker_30nt	AUGUACACGGAGUCGAGCUCAACCCGCAAC	Riboseq
4N-RA3	rAppNNNNTGGAATTCTCGGGTGCCAAGG -InvdT	Riboseq
OR5-4N	GUUCAGAGUUCUACAGUCCGACGAUCNNNN	Riboseq
RTP	GCCTTGGCACCCGAGAATTCCA	Riboseq
RP1	GCCTTGGCACCCGAGAATTCCA;	Riboseq
RPI1	AATGATACGGCGACCACCGAGATCTACACGTTCAGAGTTCTACAGTCCGA	Riboseq
RPI2	CAAGCAGAAGACGGCATACGAGATCGTGATGTGACTGGAGTTCCTTGGCACCCGAGAATTCCA	Riboseq
RPI3	CAAGCAGAAGACGGCATACGAGATGCCTAAGTGACTGGAGTTCCTTGGCACCCGAGAATTCCA	Riboseq
RPI4	CAAGCAGAAGACGGCATACGAGATTGGTCAGTGACTGGAGTTCCTTGGCACCCGAGAATTCCA	Riboseq
RPI5	CAAGCAGAAGACGGCATACGAGATCACTGTGTGACTGGAGTTCCTTGGCACCCGAGAATTCCA	Riboseq
RPI6	CAAGCAGAAGACGGCATACGAGATATTGGCGTGACTGGAGTTCCTTGGCACCCGAGAATTCCA	Riboseq
RPI7	CAAGCAGAAGACGGCATACGAGATGATCTGGTGACTGGAGTTCCTTGGCACCCGAGAATTCCA	Riboseq
RPI8	CAAGCAGAAGACGGCATACGAGATTCAAGTGTGACTGGAGTTCCTTGGCACCCGAGAATTCCA	Riboseq
RPI9	CAAGCAGAAGACGGCATACGAGATCTGATCGTGACTGGAGTTCCTTGGCACCCGAGAATTCCA	Riboseq
RPI10	CAAGCAGAAGACGGCATACGAGATAAGCTAGTGACTGGAGTTCCTTGGCACCCGAGAATTCCA	Riboseq
RPI11	CAAGCAGAAGACGGCATACGAGATGTAGCCGTGACTGGAGTTCCTTGGCACCCGAGAATTCCA	Riboseq
RPI12	CAAGCAGAAGACGGCATACGAGATTACAAGGTGACTGGAGTTCCTTGGCACCCGAGAATTCCA	Riboseq
RPI13	CAAGCAGAAGACGGCATACGAGATTTGACTGTGACTGGAGTTCCTTGGCACCCGAGAATTCCA	Riboseq
RPI14	CAAGCAGAAGACGGCATACGAGATGGAACTGTGACTGGAGTTCCTTGGCACCCGAGAATTCCA	Riboseq
RPI15	CAAGCAGAAGACGGCATACGAGATTGACATGTGACTGGAGTTCCTTGGCACCCGAGAATTCCA	Riboseq
18S.1248 chimera oligo	mGmUmGmUmUmGmAGTCAmAmAmUmUmAmAmG	SCARLET
18S.1248 splint oligo	TCCGGGCCGGGTGAGGTTTCCCGTGTTGACTATTAACTCACAGGACCGGCGATGGCTG	SCARLET
ssDNA-116 oligo	GGAGAGACAACTTAAAGAGACTTAAAAGATTAATTTAAAATTTATCAAAAAGAGTATTGACTTAAAGTCTAACCTATAGGATACTTACAGCCATCGCCGGTCCTGTGAGTTAATAG	SCARLET
