## Supplementary material for "Loss of m^1^acp^3^Ψ ribosomal RNA modification is a major feature of cancer": Table S3

### Sheet: Hallmarks
SET	NAME	EnrichedIn	SET_SIZE	Enrichment Score	Nominal Enrichment Score	NOM p-val	FDR q-val	FWER p-val	RANK AT MAX	LEADING EDGE
Hallmarks	HALLMARK_E2F_TARGETS	TSR3[KO]	148	-0.683544	-3.02262	0	0	0	1655	tags=60%, list=16%, signal=70%
Hallmarks	HALLMARK_G2M_CHECKPOINT	TSR3[KO]	142	-0.578118	-2.52828	0	0	0	2164	tags=52%, list=20%, signal=65%
Hallmarks	HALLMARK_SPERMATOGENESIS	TSR3[KO]	63	-0.515638	-1.98191	0	0.000421	0.0012	2546	tags=48%, list=24%, signal=62%
Hallmarks	HALLMARK_MITOTIC_SPINDLE	TSR3[KO]	145	-0.381574	-1.67626	0.000316	0.0219728	0.0726	2084	tags=31%, list=20%, signal=38%
Hallmarks	HALLMARK_MYC_TARGETS_V1	TSR3[KO]	155	-0.369727	-1.64555	0	0.0244044	0.0996	2169	tags=32%, list=20%, signal=39%
Hallmarks	HALLMARK_TNFA_SIGNALING_VIA_NFKB	WT	138	0.32455	1.508	0.00600765	0.0405729	0.2394	1780	tags=29%, list=17%, signal=34%
Hallmarks	HALLMARK_P53_PATHWAY	WT	134	0.330663	1.52618	0.0032538	0.0434563	0.2096	2364	tags=36%, list=22%, signal=45%
Hallmarks	HALLMARK_KRAS_SIGNALING_UP	WT	109	0.359008	1.5923	0.00158144	0.0322378	0.1238	1960	tags=35%, list=18%, signal=42%
Hallmarks	HALLMARK_INTERFERON_GAMMA_RESPONSE	WT	111	0.483615	2.17112	0	7.89e-05	0.0002	2120	tags=46%, list=20%, signal=57%
Hallmarks	HALLMARK_INTERFERON_ALPHA_RESPONSE	WT	59	0.602347	2.40642	0	0	0	2091	tags=53%, list=20%, signal=65%

### Sheet: C2.Curated.Gene.Sets
SET	NAME	EnrichedIn	SET_SIZE	Enrichment Score	Nominal Enrichment Score	NOM p-val	FDR q-val	FWER p-val	RANK AT MAX	LEADING EDGE
C2	ROSTY_CERVICAL_CANCER_PROLIFERATION_CLUSTER	TSR3[KO]	105	-0.735315	-3.07842	0	0	0	1433	tags=69%, list=13%, signal=78%
C2	FLORIO_NEOCORTEX_BASAL_RADIAL_GLIA_DN	TSR3[KO]	112	-0.71476	-3.04279	0	0	0	1957	tags=76%, list=18%, signal=92%
C2	WHITEFORD_PEDIATRIC_CANCER_MARKERS	TSR3[KO]	81	-0.755508	-3.0255	0	0	0	1846	tags=77%, list=17%, signal=92%
C2	SOTIRIOU_BREAST_CANCER_GRADE_1_VS_3_UP	TSR3[KO]	101	-0.720299	-2.99634	0	0	0	1900	tags=71%, list=18%, signal=86%
C2	GOBERT_OLIGODENDROCYTE_DIFFERENTIATION_UP	TSR3[KO]	393	-0.605012	-2.99021	0	0	0	2296	tags=57%, list=22%, signal=70%
C2	MORI_IMMATURE_B_LYMPHOCYTE_DN	TSR3[KO]	67	-0.758242	-2.94048	0	0	0	1490	tags=73%, list=14%, signal=85%
C2	BASAKI_YBX1_TARGETS_UP	TSR3[KO]	212	-0.631084	-2.91566	0	0	0	1932	tags=56%, list=18%, signal=67%
C2	LE_EGR2_TARGETS_UP	TSR3[KO]	74	-0.728005	-2.85891	0	0	0	1328	tags=64%, list=13%, signal=72%
C2	ISHIDA_E2F_TARGETS	TSR3[KO]	39	-0.816568	-2.84548	0	0	0	1457	tags=85%, list=14%, signal=98%
C2	DUTERTRE_ESTRADIOL_RESPONSE_24HR_UP	TSR3[KO]	220	-0.611051	-2.8349	0	0	0	2120	tags=62%, list=20%, signal=76%
C2	CROONQUIST_IL6_DEPRIVATION_DN	TSR3[KO]	74	-0.711776	-2.81415	0	0	0	1765	tags=72%, list=17%, signal=85%
C2	MORI_LARGE_PRE_BII_LYMPHOCYTE_UP	TSR3[KO]	61	-0.738004	-2.81274	0	0	0	1457	tags=66%, list=14%, signal=76%
C2	CROONQUIST_NRAS_SIGNALING_DN	TSR3[KO]	56	-0.751523	-2.8048	0	0	0	1220	tags=68%, list=11%, signal=76%
C2	ZHOU_CELL_CYCLE_GENES_IN_IR_RESPONSE_24HR	TSR3[KO]	84	-0.686621	-2.78933	0	0	0	2201	tags=76%, list=21%, signal=95%
C2	GRAHAM_NORMAL_QUIESCENT_VS_NORMAL_DIVIDING_DN	TSR3[KO]	66	-0.722607	-2.7888	0	0	0	1618	tags=76%, list=15%, signal=89%
C2	WINNEPENNINCKX_MELANOMA_METASTASIS_UP	TSR3[KO]	120	-0.648152	-2.78056	0	0	0	1245	tags=46%, list=12%, signal=51%
C2	WHITFIELD_CELL_CYCLE_LITERATURE	TSR3[KO]	34	-0.818488	-2.76788	0	0	0	1421	tags=85%, list=13%, signal=98%
C2	KONG_E2F3_TARGETS	TSR3[KO]	61	-0.72796	-2.76275	0	0	0	1557	tags=64%, list=15%, signal=74%
C2	SONG_TARGETS_OF_IE86_CMV_PROTEIN	TSR3[KO]	44	-0.769485	-2.74883	0	0	0	1457	tags=73%, list=14%, signal=84%
C2	KOBAYASHI_EGFR_SIGNALING_24HR_DN	TSR3[KO]	182	-0.606678	-2.74282	0	0	0	1846	tags=59%, list=17%, signal=70%
C2	FISCHER_G2_M_CELL_CYCLE	TSR3[KO]	160	-0.61451	-2.73866	0	0	0	1900	tags=55%, list=18%, signal=66%
C2	KANG_DOXORUBICIN_RESISTANCE_UP	TSR3[KO]	44	-0.766065	-2.73202	0	0	0	2019	tags=89%, list=19%, signal=109%
C2	ZHOU_CELL_CYCLE_GENES_IN_IR_RESPONSE_6HR	TSR3[KO]	53	-0.731647	-2.72972	0	0	0	1557	tags=70%, list=15%, signal=81%
C2	BURTON_ADIPOGENESIS_3	TSR3[KO]	65	-0.705711	-2.72111	0	0	0	1557	tags=68%, list=15%, signal=79%
C2	LEE_EARLY_T_LYMPHOCYTE_UP	TSR3[KO]	67	-0.70066	-2.70769	0	0	0	2019	tags=78%, list=19%, signal=95%
C2	FUJII_YBX1_TARGETS_DN	TSR3[KO]	144	-0.619794	-2.70542	0	0	0	1557	tags=49%, list=15%, signal=56%
C2	GRAHAM_CML_DIVIDING_VS_NORMAL_QUIESCENT_UP	TSR3[KO]	124	-0.62773	-2.69688	0	0	0	1618	tags=55%, list=15%, signal=64%
C2	MARKEY_RB1_ACUTE_LOF_UP	TSR3[KO]	155	-0.598041	-2.65202	0	0	0	1839	tags=53%, list=17%, signal=63%
C2	FURUKAWA_DUSP6_TARGETS_PCI35_DN	TSR3[KO]	42	-0.753264	-2.64899	0	0	0	1783	tags=67%, list=17%, signal=80%
C2	REACTOME_RESOLUTION_OF_SISTER_CHROMATID_COHESION	TSR3[KO]	83	-0.657742	-2.64	0	0	0	2268	tags=60%, list=21%, signal=76%
C2	HOFFMANN_LARGE_TO_SMALL_PRE_BII_LYMPHOCYTE_UP	TSR3[KO]	105	-0.629123	-2.63304	0	0	0	1957	tags=58%, list=18%, signal=71%
C2	BLUM_RESPONSE_TO_SALIRASIB_DN	TSR3[KO]	237	-0.560005	-2.62486	0	0	0	1649	tags=49%, list=16%, signal=57%
C2	REACTOME_MITOTIC_G2_G2_M_PHASES	TSR3[KO]	154	-0.588849	-2.62344	0	0	0	2775	tags=60%, list=26%, signal=81%
C2	RUIZ_TNC_TARGETS_DN	TSR3[KO]	104	-0.627472	-2.62164	0	0	0	1597	tags=58%, list=15%, signal=67%
C2	REACTOME_MITOTIC_METAPHASE_AND_ANAPHASE	TSR3[KO]	145	-0.5914	-2.60903	0	0	0	2895	tags=62%, list=27%, signal=84%
C2	REACTOME_MITOTIC_PROMETAPHASE	TSR3[KO]	138	-0.593778	-2.59377	0	0	0	2930	tags=62%, list=28%, signal=84%
C2	YU_MYC_TARGETS_UP	TSR3[KO]	31	-0.781632	-2.57467	0	0	0	1389	tags=68%, list=13%, signal=78%
C2	REACTOME_MITOTIC_G1_G1_S_PHASES	TSR3[KO]	123	-0.599433	-2.56591	0	0	0	2575	tags=63%, list=24%, signal=83%
C2	REACTOME_CELL_CYCLE_MITOTIC	TSR3[KO]	380	-0.517604	-2.55583	0	0	0	2794	tags=55%, list=26%, signal=72%
C2	SARRIO_EPITHELIAL_MESENCHYMAL_TRANSITION_UP	TSR3[KO]	126	-0.593634	-2.5532	0	0	0	2084	tags=64%, list=20%, signal=79%
C2	MISSIAGLIA_REGULATED_BY_METHYLATION_DN	TSR3[KO]	85	-0.628244	-2.53192	0	0	0	1490	tags=53%, list=14%, signal=61%
C2	REACTOME_DNA_REPLICATION	TSR3[KO]	100	-0.604517	-2.51924	0	0	0	2685	tags=67%, list=25%, signal=89%
C2	REACTOME_CELL_CYCLE	TSR3[KO]	451	-0.499685	-2.49518	0	0	0	2794	tags=52%, list=26%, signal=68%
C2	REACTOME_DNA_REPLICATION_PRE_INITIATION	TSR3[KO]	68	-0.644276	-2.49366	0	0	0	2575	tags=69%, list=24%, signal=91%
C2	MARSON_BOUND_BY_E2F4_UNSTIMULATED	TSR3[KO]	494	-0.496702	-2.49304	0	0	0	2238	tags=43%, list=21%, signal=52%
C2	GAVIN_FOXP3_TARGETS_CLUSTER_P6	TSR3[KO]	61	-0.646695	-2.47556	0	0	0	973	tags=49%, list=9%, signal=54%
C2	KAUFFMANN_MELANOMA_RELAPSE_UP	TSR3[KO]	49	-0.674728	-2.47522	0	0	0	2296	tags=69%, list=22%, signal=88%
C2	ZHAN_MULTIPLE_MYELOMA_PR_UP	TSR3[KO]	28	-0.76424	-2.47486	0	0	0	1846	tags=82%, list=17%, signal=99%
C2	RHODES_UNDIFFERENTIATED_CANCER	TSR3[KO]	45	-0.690316	-2.47408	0	0	0	1926	tags=69%, list=18%, signal=84%
C2	HORIUCHI_WTAP_TARGETS_DN	TSR3[KO]	221	-0.529025	-2.46442	0	0	0	2030	tags=43%, list=19%, signal=51%
C2	ODONNELL_TFRC_TARGETS_DN	TSR3[KO]	87	-0.605263	-2.46198	0	0	0	2019	tags=56%, list=19%, signal=69%
C2	MORI_PRE_BI_LYMPHOCYTE_UP	TSR3[KO]	61	-0.640697	-2.46045	0	0	0	1240	tags=49%, list=12%, signal=55%
C2	TANG_SENESCENCE_TP53_TARGETS_DN	TSR3[KO]	35	-0.726069	-2.45549	0	0	0	1208	tags=63%, list=11%, signal=71%
C2	PUJANA_BRCA2_PCC_NETWORK	TSR3[KO]	283	-0.513972	-2.45289	0	0	0	2124	tags=46%, list=20%, signal=55%
C2	FRASOR_RESPONSE_TO_SERM_OR_FULVESTRANT_DN	TSR3[KO]	40	-0.702094	-2.45207	0	0	0	968	tags=58%, list=9%, signal=63%
C2	LINDGREN_BLADDER_CANCER_CLUSTER_3_UP	TSR3[KO]	219	-0.524352	-2.44244	0	0	0	2218	tags=44%, list=21%, signal=54%
C2	REACTOME_RHO_GTPASES_ACTIVATE_FORMINS	TSR3[KO]	96	-0.594561	-2.43551	0	0	0	2268	tags=54%, list=21%, signal=68%
C2	REACTOME_THE_ROLE_OF_GTSE1_IN_G2_M_PROGRESSION_AFTER_G2_CHECKPOINT	TSR3[KO]	65	-0.62093	-2.42725	0	0	0	2575	tags=66%, list=24%, signal=87%
C2	LY_AGING_OLD_DN	TSR3[KO]	43	-0.682618	-2.41495	0	0	0	1823	tags=65%, list=17%, signal=78%
C2	REACTOME_S_PHASE	TSR3[KO]	128	-0.557042	-2.40602	0	0	0	2685	tags=62%, list=25%, signal=82%
C2	REACTOME_ASSEMBLY_OF_THE_PRE_REPLICATIVE_COMPLEX	TSR3[KO]	56	-0.631849	-2.40221	0	0	0	2575	tags=66%, list=24%, signal=87%
C2	WU_APOPTOSIS_BY_CDKN1A_VIA_TP53	TSR3[KO]	33	-0.714508	-2.40011	0	0	0	1846	tags=67%, list=17%, signal=80%
C2	ODONNELL_TARGETS_OF_MYC_AND_TFRC_DN	TSR3[KO]	37	-0.697413	-2.38006	0	0	0	1932	tags=68%, list=18%, signal=82%
C2	GRAHAM_CML_QUIESCENT_VS_NORMAL_QUIESCENT_UP	TSR3[KO]	62	-0.620076	-2.37991	0	0	0	1231	tags=50%, list=12%, signal=56%
C2	CHEMNITZ_RESPONSE_TO_PROSTAGLANDIN_E2_UP	TSR3[KO]	109	-0.563626	-2.37591	0	0	0	1348	tags=39%, list=13%, signal=45%
C2	CHIANG_LIVER_CANCER_SUBCLASS_PROLIFERATION_UP	TSR3[KO]	128	-0.547225	-2.3672	0	0	0	1900	tags=49%, list=18%, signal=59%
C2	WHITFIELD_CELL_CYCLE_G2	TSR3[KO]	116	-0.557273	-2.36052	0	0	0	1910	tags=48%, list=18%, signal=58%
C2	REACTOME_ORC1_REMOVAL_FROM_CHROMATIN	TSR3[KO]	58	-0.621461	-2.35006	0	0	0	2658	tags=67%, list=25%, signal=89%
C2	REACTOME_CELL_CYCLE_CHECKPOINTS	TSR3[KO]	198	-0.509802	-2.34542	0	0	0	2685	tags=54%, list=25%, signal=70%
C2	VERNELL_RETINOBLASTOMA_PATHWAY_UP	TSR3[KO]	53	-0.636088	-2.33743	0	0	0	1564	tags=60%, list=15%, signal=70%
C2	PUJANA_XPRSS_INT_NETWORK	TSR3[KO]	122	-0.547308	-2.33728	0	0	0	1932	tags=48%, list=18%, signal=57%
C2	REACTOME_MITOTIC_SPINDLE_CHECKPOINT	TSR3[KO]	70	-0.592491	-2.32646	0	0	0	2188	tags=51%, list=21%, signal=64%
C2	NAKAYAMA_SOFT_TISSUE_TUMORS_PCA2_UP	TSR3[KO]	53	-0.627397	-2.3243	0	0	0	1827	tags=62%, list=17%, signal=75%
C2	ZHENG_GLIOBLASTOMA_PLASTICITY_UP	TSR3[KO]	137	-0.534441	-2.32326	0	0	0	1457	tags=45%, list=14%, signal=52%
C2	GOLDRATH_ANTIGEN_RESPONSE	TSR3[KO]	218	-0.499625	-2.32226	0	0	0	1540	tags=38%, list=15%, signal=44%
C2	REN_BOUND_BY_E2F	TSR3[KO]	43	-0.649962	-2.32079	0	0	0	1627	tags=58%, list=15%, signal=68%
C2	MOLENAAR_TARGETS_OF_CCND1_AND_CDK4_DN	TSR3[KO]	39	-0.663398	-2.31252	0	0	0	1557	tags=54%, list=15%, signal=63%
C2	REACTOME_M_PHASE	TSR3[KO]	276	-0.483676	-2.3102	0	0	0	2794	tags=51%, list=26%, signal=68%
C2	PUJANA_BRCA_CENTERED_NETWORK	TSR3[KO]	90	-0.563309	-2.30609	0	2.87e-06	0.0002	1589	tags=46%, list=15%, signal=53%
C2	FARMER_BREAST_CANCER_CLUSTER_2	TSR3[KO]	23	-0.75167	-2.29888	0	2.83e-06	0.0002	1328	tags=61%, list=13%, signal=69%
C2	EGUCHI_CELL_CYCLE_RB1_TARGETS	TSR3[KO]	16	-0.816769	-2.29262	0	2.8e-06	0.0002	1457	tags=88%, list=14%, signal=101%
C2	REACTOME_DNA_STRAND_ELONGATION	TSR3[KO]	25	-0.730562	-2.29224	0	2.76e-06	0.0002	1627	tags=80%, list=15%, signal=94%
C2	BENPORATH_PROLIFERATION	TSR3[KO]	104	-0.545628	-2.28744	0	2.73e-06	0.0002	2408	tags=55%, list=23%, signal=70%
C2	LINDGREN_BLADDER_CANCER_CLUSTER_1_DN	TSR3[KO]	244	-0.487023	-2.28533	0	2.7e-06	0.0002	1934	tags=37%, list=18%, signal=44%
C2	BURTON_ADIPOGENESIS_PEAK_AT_24HR	TSR3[KO]	33	-0.683276	-2.2758	0	1.07e-05	0.0008	968	tags=55%, list=9%, signal=60%
C2	ALCALAY_AML_BY_NPM1_LOCALIZATION_DN	TSR3[KO]	123	-0.528034	-2.26352	0	1.86e-05	0.0014	1666	tags=45%, list=16%, signal=52%
C2	REACTOME_REGULATION_OF_MITOTIC_CELL_CYCLE	TSR3[KO]	71	-0.571086	-2.25416	0	2.88e-05	0.0022	2685	tags=62%, list=25%, signal=82%
C2	KAMMINGA_EZH2_TARGETS	TSR3[KO]	28	-0.693192	-2.2482	0	3.36e-05	0.0026	1457	tags=57%, list=14%, signal=66%
C2	SHEDDEN_LUNG_CANCER_POOR_SURVIVAL_A6	TSR3[KO]	321	-0.463097	-2.24398	0	3.83e-05	0.003	2025	tags=36%, list=19%, signal=43%
C2	AFFAR_YY1_TARGETS_DN	TSR3[KO]	136	-0.510834	-2.23425	0	4.04e-05	0.0032	2019	tags=49%, list=19%, signal=60%
C2	REACTOME_RECRUITMENT_OF_NUMA_TO_MITOTIC_CENTROSOMES	TSR3[KO]	72	-0.562672	-2.22377	0	5.23e-05	0.0042	2775	tags=58%, list=26%, signal=78%
C2	PUJANA_BREAST_CANCER_WITH_BRCA1_MUTATED_UP	TSR3[KO]	38	-0.640412	-2.2225	0	5.17e-05	0.0042	2164	tags=63%, list=20%, signal=79%
C2	NAKAMURA_TUMOR_ZONE_PERIPHERAL_VS_CENTRAL_UP	TSR3[KO]	197	-0.483501	-2.21782	0	5.6e-05	0.0046	2731	tags=50%, list=26%, signal=66%
C2	CHICAS_RB1_TARGETS_GROWING	TSR3[KO]	154	-0.499774	-2.21692	0	5.54e-05	0.0046	1846	tags=43%, list=17%, signal=51%
C2	REACTOME_SWITCHING_OF_ORIGINS_TO_A_POST_REPLICATIVE_STATE	TSR3[KO]	71	-0.562765	-2.21685	0	5.48e-05	0.0046	2790	tags=62%, list=26%, signal=84%
C2	PETROVA_ENDOTHELIUM_LYMPHATIC_VS_BLOOD_UP	TSR3[KO]	84	-0.547256	-2.21394	0	5.89e-05	0.005	973	tags=43%, list=9%, signal=47%
C2	PID_PLK1_PATHWAY	TSR3[KO]	35	-0.653683	-2.20874	0	6.3e-05	0.0054	1162	tags=46%, list=11%, signal=51%
C2	REACTOME_REGULATION_OF_PLK1_ACTIVITY_AT_G2_M_TRANSITION	TSR3[KO]	62	-0.572674	-2.20637	0	6.23e-05	0.0054	2775	tags=56%, list=26%, signal=76%
C2	REACTOME_ACTIVATION_OF_ATR_IN_RESPONSE_TO_REPLICATION_STRESS	TSR3[KO]	27	-0.687469	-2.20623	0	6.17e-05	0.0054	1457	tags=63%, list=14%, signal=73%
C2	TIEN_INTESTINE_PROBIOTICS_24HR_UP	TSR3[KO]	429	-0.44452	-2.20482	0	6.56e-05	0.0058	2985	tags=47%, list=28%, signal=63%
C2	REACTOME_ACTIVATION_OF_APC_C_AND_APC_C:CDC20_MEDIATED_DEGRADATION_OF_MITOTIC_PROTEINS	TSR3[KO]	64	-0.574732	-2.20357	0	6.72e-05	0.006	2998	tags=67%, list=28%, signal=93%
C2	REACTOME_KINESINS	TSR3[KO]	42	-0.61954	-2.19475	0	8.19e-05	0.0074	1275	tags=43%, list=12%, signal=49%
C2	GARCIA_TARGETS_OF_FLI1_AND_DAX1_DN	TSR3[KO]	109	-0.524013	-2.1946	0	8.11e-05	0.0074	2067	tags=42%, list=19%, signal=52%
C2	MORI_MATURE_B_LYMPHOCYTE_DN	TSR3[KO]	51	-0.593178	-2.18956	0	8.25e-05	0.0076	1762	tags=51%, list=17%, signal=61%
C2	BIOCARTA_CELLCYCLE_PATHWAY	TSR3[KO]	17	-0.766725	-2.18381	0	8.6e-05	0.008	1208	tags=65%, list=11%, signal=73%
C2	MUELLER_PLURINET	TSR3[KO]	219	-0.468444	-2.18155	0	8.73e-05	0.0082	2677	tags=43%, list=25%, signal=57%
C2	GAL_LEUKEMIC_STEM_CELL_DN	TSR3[KO]	120	-0.508571	-2.18089	0	8.65e-05	0.0082	973	tags=37%, list=9%, signal=40%
C2	TARTE_PLASMA_CELL_VS_PLASMABLAST_DN	TSR3[KO]	226	-0.465575	-2.17576	0	0.0001	0.0096	1876	tags=35%, list=18%, signal=42%
C2	FERRANDO_T_ALL_WITH_MLL_ENL_FUSION_DN	TSR3[KO]	63	-0.56291	-2.16849	0	0.000122	0.0118	1643	tags=41%, list=15%, signal=49%
C2	REACTOME_ACTIVATION_OF_THE_PRE_REPLICATIVE_COMPLEX	TSR3[KO]	21	-0.718667	-2.16715	0	0.000125	0.0122	2503	tags=86%, list=24%, signal=112%
C2	CUI_TCF21_TARGETS_2_UP	TSR3[KO]	260	-0.458508	-2.16713	0	0.000124	0.0122	2539	tags=47%, list=24%, signal=61%
C2	BENPORATH_CYCLING_GENES	TSR3[KO]	456	-0.433946	-2.16312	0	0.000133	0.0132	1925	tags=37%, list=18%, signal=43%
C2	JOHANSSON_GLIOMAGENESIS_BY_PDGFB_UP	TSR3[KO]	39	-0.623206	-2.15521	0	0.000166	0.0166	1457	tags=51%, list=14%, signal=59%
C2	WONG_EMBRYONIC_STEM_CELL_CORE	TSR3[KO]	254	-0.455873	-2.15098	0	0.000178	0.018	3078	tags=46%, list=29%, signal=64%
C2	LI_WILMS_TUMOR_VS_FETAL_KIDNEY_1_DN	TSR3[KO]	119	-0.501162	-2.14913	0	0.000182	0.0186	1850	tags=42%, list=17%, signal=50%
C2	WANG_RESPONSE_TO_GSK3_INHIBITOR_SB216763_DN	TSR3[KO]	242	-0.458047	-2.14874	0	0.000183	0.0188	1577	tags=36%, list=15%, signal=41%
C2	REACTOME_AURKA_ACTIVATION_BY_TPX2	TSR3[KO]	51	-0.582677	-2.14802	0	0.000183	0.019	2775	tags=61%, list=26%, signal=82%
C2	REACTOME_HEDGEHOG_LIGAND_BIOGENESIS	TSR3[KO]	57	-0.568661	-2.14729	0	0.000184	0.0192	3072	tags=63%, list=29%, signal=88%
C2	REACTOME_SCF_SKP2_MEDIATED_DEGRADATION_OF_P27_P21	TSR3[KO]	53	-0.5767	-2.14015	0	0.000224	0.0232	2575	tags=62%, list=24%, signal=82%
C2	PID_E2F_PATHWAY	TSR3[KO]	56	-0.570988	-2.14006	0	0.000222	0.0232	1588	tags=41%, list=15%, signal=48%
C2	SASAKI_ADULT_T_CELL_LEUKEMIA	TSR3[KO]	117	-0.500097	-2.13929	0	0.000222	0.0234	1731	tags=40%, list=16%, signal=47%
C2	PETROVA_PROX1_TARGETS_UP	TSR3[KO]	19	-0.728265	-2.13379	0	0.000244	0.0258	973	tags=58%, list=9%, signal=64%
C2	REACTOME_HSP90_CHAPERONE_CYCLE_FOR_STEROID_HORMONE_RECEPTORS_SHR	TSR3[KO]	43	-0.597619	-2.13242	0	0.000248	0.0264	2846	tags=60%, list=27%, signal=82%
C2	CAFFAREL_RESPONSE_TO_THC_DN	TSR3[KO]	22	-0.694751	-2.13214	0	0.000246	0.0264	890	tags=59%, list=8%, signal=64%
C2	SCIAN_CELL_CYCLE_TARGETS_OF_TP53_AND_TP73_DN	TSR3[KO]	17	-0.751747	-2.12814	0	0.000253	0.0274	1245	tags=76%, list=12%, signal=86%
C2	STEIN_ESRRA_TARGETS_RESPONSIVE_TO_ESTROGEN_DN	TSR3[KO]	29	-0.657164	-2.12482	0	0.000265	0.029	1434	tags=59%, list=14%, signal=68%
C2	PID_ATR_PATHWAY	TSR3[KO]	27	-0.660545	-2.1081	0	0.000359	0.039	1220	tags=56%, list=11%, signal=63%
C2	REACTOME_CROSS_PRESENTATION_OF_SOLUBLE_EXOGENOUS_ANTIGENS_ENDOSOMES	TSR3[KO]	41	-0.602562	-2.10446	0	0.000386	0.0424	2575	tags=66%, list=24%, signal=87%
C2	WHITFIELD_CELL_CYCLE_G2_M	TSR3[KO]	128	-0.486459	-2.10371	0	0.000383	0.0424	3142	tags=61%, list=30%, signal=86%
C2	REACTOME_APC_C:CDH1_MEDIATED_DEGRADATION_OF_CDC20_AND_OTHER_APC_C:CDH1_TARGETED_PROTEINS_IN_LATE_MITOSIS_EARLY_G1	TSR3[KO]	61	-0.552079	-2.10213	0	0.000387	0.0432	2998	tags=64%, list=28%, signal=89%
C2	FOURNIER_ACINAR_DEVELOPMENT_LATE_2	TSR3[KO]	214	-0.452949	-2.09973	0	0.000401	0.0452	1848	tags=36%, list=17%, signal=43%
C2	BERENJENO_TRANSFORMED_BY_RHOA_UP	TSR3[KO]	381	-0.425532	-2.09879	0	0.00041	0.0466	2649	tags=45%, list=25%, signal=58%
C2	KEGG_PROTEASOME	TSR3[KO]	39	-0.60741	-2.09794	0	0.000417	0.0478	2575	tags=67%, list=24%, signal=88%
C2	BIOCARTA_G1_PATHWAY	TSR3[KO]	23	-0.680548	-2.097	0	0.000421	0.0484	1588	tags=57%, list=15%, signal=66%
C2	LY_AGING_PREMATURE_DN	TSR3[KO]	22	-0.690991	-2.09679	0	0.00042	0.0486	1421	tags=59%, list=13%, signal=68%
C2	KONDO_PROSTATE_CANCER_WITH_H3K27ME3	WT	38	0.52164	1.89561	0.000926	0.0427823	0.7024	2348	tags=53%, list=22%, signal=67%
C2	KEGG_ABC_TRANSPORTERS	WT	23	0.592968	1.89802	0.00134953	0.0436559	0.6942	1015	tags=35%, list=10%, signal=38%
C2	BROWNE_HCMV_INFECTION_2HR_UP	WT	20	0.622377	1.90057	0.00311665	0.0443916	0.6836	1338	tags=40%, list=13%, signal=46%
C2	KIM_LIVER_CANCER_POOR_SURVIVAL_DN	WT	26	0.578456	1.90561	0.000934	0.044119	0.6638	866	tags=35%, list=8%, signal=38%
C2	REACTOME_NICOTINATE_METABOLISM	WT	15	0.684969	1.94712	0.00133097	0.028643	0.4894	1955	tags=60%, list=18%, signal=73%
C2	BASAKI_YBX1_TARGETS_DN	WT	260	0.387493	1.95683	0	0.0272107	0.4548	2241	tags=37%, list=21%, signal=46%
C2	REACTOME_SELENOAMINO_ACID_METABOLISM	WT	92	0.453326	1.96586	0	0.0257571	0.4168	3922	tags=62%, list=37%, signal=97%
C2	MACAEVA_PBMC_RESPONSE_TO_IR	WT	65	0.481182	1.9673	0.00049	0.0269289	0.4116	2858	tags=52%, list=27%, signal=71%
C2	MOLENAAR_TARGETS_OF_CCND1_AND_CDK4_UP	WT	38	0.543972	1.98248	0	0.0241798	0.3606	1179	tags=37%, list=11%, signal=41%
C2	KERLEY_RESPONSE_TO_CISPLATIN_UP	WT	30	0.586752	2.0158	0.00047	0.0167471	0.2508	2401	tags=60%, list=23%, signal=77%
C2	REACTOME_EUKARYOTIC_TRANSLATION_INITIATION	WT	93	0.469365	2.04387	0	0.0125275	0.1802	3922	tags=62%, list=37%, signal=98%
C2	GESERICK_TERT_TARGETS_DN	WT	18	0.680194	2.06033	0	0.0104045	0.1414	2568	tags=78%, list=24%, signal=102%
C2	KRASNOSELSKAYA_ILF3_TARGETS_UP	WT	20	0.670405	2.06444	0	0.0107584	0.1342	2120	tags=65%, list=20%, signal=81%
C2	DAUER_STAT3_TARGETS_DN	WT	31	0.601431	2.081	0	0.00941487	0.1104	2287	tags=65%, list=22%, signal=82%
C2	KEGG_RIBOSOME	WT	68	0.517959	2.1238	0	0.00533423	0.058	3922	tags=68%, list=37%, signal=107%
C2	BOSCO_INTERFERON_INDUCED_ANTIVIRAL_MODULE	WT	45	0.570603	2.15691	0	0.00359461	0.0348	2120	tags=56%, list=20%, signal=69%
C2	WARTERS_IR_RESPONSE_5GY	WT	26	0.660917	2.17158	0	0.00310391	0.0264	2502	tags=69%, list=24%, signal=90%
C2	REACTOME_NONSENSE_MEDIATED_DECAY_NMD_INDEPENDENT_OF_THE_EXON_JUNCTION_COMPLEX_EJC	WT	72	0.52424	2.18254	0	0.00302287	0.022	3922	tags=67%, list=37%, signal=105%
C2	REACTOME_INTERFERON_ALPHA_BETA_SIGNALING	WT	30	0.632598	2.18704	0	0.00326724	0.02	2120	tags=57%, list=20%, signal=71%
C2	REACTOME_INTERLEUKIN_7_SIGNALING	WT	15	0.757479	2.1872	0	0.00408405	0.02	747	tags=40%, list=7%, signal=43%
C2	BROWNE_INTERFERON_RESPONSIVE_GENES	WT	37	0.611852	2.20059	0	0.00402488	0.0148	1335	tags=51%, list=13%, signal=59%
C2	MOSERLE_IFNA_RESPONSE	WT	17	0.783915	2.319	0	0.000575	0.0014	1877	tags=94%, list=18%, signal=114%
C2	HECKER_IFNB1_TARGETS	WT	42	0.632401	2.35065	0	0.000491	0.0006	2120	tags=74%, list=20%, signal=92%

### Sheet: C3.Motif.Gene.Sets
SET	NAME	EnrichedIn	SET_SIZE	Enrichment Score	Nominal Enrichment Score	NOM p-val	FDR q-val	FWER p-val	RANK AT MAX	LEADING EDGE
C3	SGCGSSAAA_E2F1DP2_01	TSR3[KO]	114	-0.532257	-2.26018	0	0.000169	0.0002	2697	tags=54%, list=25%, signal=72%
C3	E2F_Q4_01	TSR3[KO]	157	-0.472168	-2.10547	0	0.000587	0.0014	2295	tags=45%, list=22%, signal=56%
C3	E2F1DP1_01	TSR3[KO]	162	-0.469585	-2.09736	0	0.000564	0.002	2742	tags=49%, list=26%, signal=65%
C3	E2F1DP2_01	TSR3[KO]	162	-0.469585	-2.09589	0	0.000465	0.0022	2742	tags=49%, list=26%, signal=65%
C3	E2F4DP2_01	TSR3[KO]	162	-0.469585	-2.09406	0	0.000372	0.0022	2742	tags=49%, list=26%, signal=65%
C3	E2F_02	TSR3[KO]	162	-0.469585	-2.09341	0	0.00031	0.0022	2742	tags=49%, list=26%, signal=65%
C3	E2F_Q4	TSR3[KO]	170	-0.461016	-2.07455	0	0.000409	0.0034	2972	tags=52%, list=28%, signal=72%
C3	E2F_Q6	TSR3[KO]	167	-0.461637	-2.07054	0	0.000358	0.0034	2972	tags=53%, list=28%, signal=72%
C3	E2F1_Q6	TSR3[KO]	166	-0.459817	-2.05812	0	0.000356	0.0038	2403	tags=44%, list=23%, signal=56%
C3	E2F4DP1_01	TSR3[KO]	169	-0.454662	-2.04032	0	0.000458	0.0054	1627	tags=35%, list=15%, signal=41%
C3	E2F1DP1RB_01	TSR3[KO]	170	-0.442945	-1.99679	0	0.00100026	0.0128	2965	tags=52%, list=28%, signal=71%
C3	E2F1_Q3	TSR3[KO]	172	-0.44045	-1.98517	0	0.00101728	0.0142	2972	tags=49%, list=28%, signal=68%
C3	E2F_Q6_01	TSR3[KO]	155	-0.443503	-1.97264	0	0.00113386	0.0172	2160	tags=41%, list=20%, signal=51%
C3	E2F_Q3	TSR3[KO]	154	-0.439273	-1.94371	0	0.00159848	0.0262	1999	tags=38%, list=19%, signal=47%
C3	E2F_03	TSR3[KO]	165	-0.423239	-1.89412	0	0.00329803	0.0568	2162	tags=41%, list=20%, signal=51%
C3	E2F1_Q6_01	TSR3[KO]	163	-0.415292	-1.86305	0	0.00489442	0.0874	3064	tags=47%, list=29%, signal=65%
C3	E2F1_Q4_01	TSR3[KO]	150	-0.420478	-1.86012	0	0.0047165	0.0896	1499	tags=33%, list=14%, signal=37%
C3	E2F_Q3_01	TSR3[KO]	153	-0.411505	-1.831	0	0.00619264	0.1222	1999	tags=37%, list=19%, signal=45%
C3	MCAATNNNNNGCG_UNKNOWN	TSR3[KO]	59	-0.451122	-1.69731	0.00407609	0.028965	0.4808	3342	tags=58%, list=31%, signal=84%

### Sheet: C6.Oncogenic.Signatures
SET	NAME	EnrichedIn	SET_SIZE	Enrichment Score	Nominal Enrichment Score	NOM p-val	FDR q-val	FWER p-val	RANK AT MAX	LEADING EDGE
C6	RB_P107_DN.V1_UP	TSR3[KO]	86	-0.589577	-2.40194	0	0	0	2001	tags=56%, list=19%, signal=68%
C6	CSR_LATE_UP.V1_UP	TSR3[KO]	114	-0.530153	-2.25884	0	0	0	1756	tags=42%, list=17%, signal=50%
C6	CORDENONSI_YAP_CONSERVED_SIGNATURE	TSR3[KO]	42	-0.629171	-2.22342	0	0	0	2262	tags=64%, list=21%, signal=81%
C6	PRC2_EZH2_UP.V1_DN	TSR3[KO]	102	-0.519391	-2.17721	0	0	0	2084	tags=50%, list=20%, signal=62%
C6	GCNP_SHH_UP_LATE.V1_UP	TSR3[KO]	107	-0.457755	-1.92992	0.000326371	0.00161142	0.0092	2170	tags=36%, list=20%, signal=44%
C6	SNF5_DN.V1_UP	TSR3[KO]	97	-0.445193	-1.85181	0	0.00403595	0.0274	1530	tags=30%, list=14%, signal=35%
C6	E2F3_UP.V1_UP	TSR3[KO]	132	-0.421293	-1.83618	0	0.00416152	0.033	2255	tags=45%, list=21%, signal=56%
C6	RB_DN.V1_UP	TSR3[KO]	90	-0.422181	-1.72817	0.000334001	0.0146708	0.1256	2298	tags=46%, list=22%, signal=58%
C6	NFE2L2.V2	TSR3[KO]	221	-0.3601	-1.67613	0	0.0239202	0.2176	1682	tags=28%, list=16%, signal=32%
C6	ATF2_UP.V1_UP	TSR3[KO]	90	-0.40224	-1.64791	0.00361129	0.0296369	0.287	2068	tags=32%, list=19%, signal=40%
C6	MEK_UP.V1_DN	WT	120	0.391674	1.77565	0	0.0334259	0.0544	2079	tags=38%, list=20%, signal=46%
C6	ATM_DN.V1_DN	WT	51	0.477642	1.86315	0.000945626	0.0211819	0.018	1724	tags=39%, list=16%, signal=47%

### Sheet: C6.Oncogenic.Signatures.CPTAC
SET	NAME	EnrichedIn	SET_SIZE	Enrichment Score	Nominal Enrichment Score	NOM p-val	FDR q-val	FWER p-val	RANK AT MAX	LEADING EDGE
CPTAC-CRC.rnaseq.C6	CAMP_UP.V1_UP	hypo-macp	146	-0.502959	-2.25476	0	0	0	3582	tags=47%, list=24%, signal=61%
CPTAC-CRC.rnaseq.C6	RB_P107_DN.V1_UP	hypo-macp	96	-0.475242	-1.99007	0	0.000694058	0.0018	3276	tags=47%, list=22%, signal=60%
CPTAC-CRC.rnaseq.C6	CSR_LATE_UP.V1_UP	hypo-macp	128	-0.433912	-1.90955	0	0.00142666	0.0058	4529	tags=56%, list=30%, signal=80%
CPTAC-CRC.rnaseq.C6	PRC2_EED_UP.V1_DN	hypo-macp	125	-0.411707	-1.79366	0	0.00493204	0.0268	3481	tags=43%, list=23%, signal=56%
CPTAC-CRC.rnaseq.C6	RPS14_DN.V1_DN	hypo-macp	123	-0.408644	-1.79155	0.000401768	0.00412108	0.028	2774	tags=36%, list=18%, signal=44%
CPTAC-CRC.rnaseq.C6	SIRNA_EIF4GI_UP	hypo-macp	73	-0.436234	-1.74694	0.00160128	0.0059041	0.0476	2524	tags=37%, list=17%, signal=44%
CPTAC-CRC.rnaseq.C6	MYC_UP.V1_UP	hypo-macp	137	-0.370589	-1.65141	0.000821355	0.013436	0.1222	3496	tags=38%, list=23%, signal=49%
CPTAC-CRC.rnaseq.C6	E2F1_UP.V1_UP	hypo-macp	143	-0.346745	-1.54676	0.00204082	0.0379277	0.341	3132	tags=33%, list=21%, signal=41%
CPTAC-CRC.rnaseq.C6	CAHOY_NEURONAL	normo-macp	75	0.397152	1.59659	0.00587544	0.0366356	0.21	2914	tags=37%, list=19%, signal=46%
CPTAC-CRC.rnaseq.C6	BRCA1_DN.V1_UP	normo-macp	91	0.383506	1.59806	0.00317965	0.0411213	0.207	3313	tags=40%, list=22%, signal=50%
CPTAC-CRC.rnaseq.C6	LEF1_UP.V1_UP	normo-macp	141	0.361929	1.60898	0.000790514	0.0426509	0.1862	3714	tags=40%, list=25%, signal=52%
CPTAC-CRC.rnaseq.C6	RB_P130_DN.V1_DN	normo-macp	108	0.38524	1.64032	0.00119095	0.0377776	0.1406	4134	tags=41%, list=28%, signal=56%
CPTAC-CRC.rnaseq.C6	RPS14_DN.V1_UP	normo-macp	129	0.373506	1.6422	0.000801603	0.0463702	0.138	4540	tags=44%, list=30%, signal=63%
CPTAC-CRC.rnaseq.C6	KRAS.KIDNEY_UP.V1_UP	normo-macp	105	0.435967	1.85799	0	0.0142911	0.0116	3731	tags=50%, list=25%, signal=67%
